# Potato cultivars use different root physiological and molecular mechanisms to acclimate to salt stress

**DOI:** 10.1101/2024.07.05.602205

**Authors:** Michael Nicolas, Jort Bouma, Jan Henk Venema, Hanneke van der Schoot, Francel Verstappen, Thijs de Zeeuw, Sanne E. Langedijk, Damian Boer, Johan Bucher, Marten Staal, Ben Krom, J. Theo M. Elzenga, Richard G.F. Visser, Christa Testerink, Rumyana Karlova

## Abstract

- Soil salinity induces osmotic stress and ion toxicity in plants, detrimentally affecting their growth and development. Potato (*Solanum tuberosum*) faces yield reductions due to salt stress. The mechanisms of salt stress resilience, especially in adventitious roots, remain unknown.
- We investigated the resilience of three potato cultivars - Desirée, Innovator, and Mozart - by studying their physiological and transcriptomic responses to salt stress.
- Our findings reveal that under salt stress, the growth of stolons and stolon node roots is similarly reduced unlike tubers, even though they are physically connected. Surprisingly, tubers accumulate Cl^-^ but not Na^+^ under salt stress, suggesting an active Na^+^ exclusion mechanism. Innovator showed the lowest suberin and lignin deposition before salt stress and higher K^+^ leakage, leading to a stronger initial stress response with high ABA content and a distinct transcriptomic pattern. Nevertheless, Innovator was the most resilient, displaying lower growth, salt-tolerance index and tuber yield reduction. Transcriptomic analysis revealed several K^+^/Na^+^ channel genes which might regulate ions homeostasis during salt stress, in particular in Innovator.
- Altogether, we conclude that acclimation ability, rather than initial protection of roots against salt, prevails in long term salt-stress resilience of potato.
