## Supplementary material for "Potato cultivars use different root physiological and molecular mechanisms to acclimate to salt stress": Table S6

### Sheet: Summary
Table S6 Transcription factors enrichment analysis
	Common-down-regulated 6h				Common-up-regulated 6h				Common-down-regulated 24h				Common-up-regulated 24h
TF family	Number	P-value		TF family	Number	P-value		TF family	Number	P-value		TF family	Number	P-value
MYB	3	0.00221195		TALE	4	0.000150511		HD-ZIP	6	0.00957639		HSF	7	0.000326731
				MYB	8	0.00132346		bHLH	8	0.0137139		NAC	13	0.00100042
				HD-ZIP	4	0.0271669		GRAS	4	0.0194169		WRKY	10	0.00391689
								SBP	2	0.0357369		GRAS	7	0.0111267
												TALE	4	0.0176592
	Desiree 6h down-regulated				Desiree 6h up-regulated				Desiree 24h down-regulated				Desiree 24h up-regulated
TF family	Number	P-value		TF family	Number	P-value		TF family	Number	P-value		TF family	Number	P-value
C2H2	7	0.002951		WRKY	9	0.000105294		G2-like	7	0.000183569		C3H	6	0.0047489
bHLH	7	0.0110709		ERF	10	0.00226142		MIKC_MADS	5	0.0159202		ARF	4	0.00658086
GeBP	2	0.0153636		HSF	4	0.00455528						EIL	2	0.0257456
												ERF	8	0.0314251
	Innovator 6h down-regulated				Innovator 6h up-regulated				Innovator 24h down-regulated				Innovator-24h-up-regulated
TF family	Number	P-value		TF family	Number	P-value		TF family	Number	P-value		TF family	Number	P-value
bZIP	5	0.00415958						GRAS	12	0.00111177		DBB	5	0.000739304
								GATA	7	0.0198076		Trihelix	9	0.0034915
								SRS	3	0.0368009		E2F/DP	4	0.00435832
								WRKY	11	0.0411477		BBR-BPC	3	0.00969832
								Nin-like	6	0.0418292		MIKC_MADS	10	0.0164893
								HB-other	3	0.0464691		C2H2	17	0.0299143
	Moz 6h down-regulated				Moz 6h up-regulated				Moz 24h down-regulated				Moz-24h-up-regulated
TF family	Number	P-value		TF family	Number	P-value		TF family	Number	P-value		TF family	Number	P-value
Dof	5	0.000810987		NAC	8	0.00193107		S1Fa-like	1	0.0294034		NAC	6	0.00271001
G2-like	4	0.0147644		TALE	3	0.0126556						WRKY	4	0.0226992
				NF-YB	3	0.02099
				ARF	3	0.0249004
